# Time-resolved proteomic profiling of the ciliary Hedgehog response reveals that GPR161 and PKA undergo regulated co-exit from cilia

**DOI:** 10.1101/2020.07.29.225797

**Authors:** Elena A. May, Marian Kalocsay, Inès Galtier D’Auriac, Steven P. Gygi, Maxence V. Nachury, David U. Mick

## Abstract

The primary cilium is a signaling compartment that interprets Hedgehog signals through changes of its protein, lipid and second messenger compositions. Here, we combine proximity labeling of cilia with quantitative mass spectrometry to unbiasedly profile the time-dependent alterations of the ciliary proteome in response to Hedgehog. This approach correctly identifies the three factors known to undergo Hedgehog-regulated ciliary redistribution and reveals two such additional proteins. First, we find that a regulatory subunit of the cAMP-dependent protein kinase (PKA) rapidly exits cilia together with the G protein-coupled receptor GPR161 in response to Hedgehog; and we propose that the GPR161/PKA module senses and amplifies cAMP signals to modulate ciliary PKA activity. Second, we identify the putative phosphatase Paladin as a cell type-specific regulator of Hedgehog signaling that enters primary cilia upon pathway activation. The broad applicability of quantitative ciliary proteome profiling promises a rapid characterization of ciliopathies and their underlying signaling malfunctions.
