## Supplemental Table S1 for "Time-resolved proteomic profiling of the ciliary Hedgehog response reveals that GPR161 and PKA undergo regulated co-exit from cilia"

### Sheet: Legend
Table legend
Number of quantified peptides
yellow	= 1
TMT ratios
red	TMT ratio < 1.5
yellow	1.5 < TMT ratio < 2.0
p-values
red	p-value > 0.1
yellow	0.05 < p-value < 0.1

### Sheet: cilia-APEX2 TMT - Fig. 2
		cilia-APEX2 vs. control-APEX2		cilia-APEX2 WT vs. Cep164-/-
Gene Symbol	Quantified peptides	Average TMT ratio	p-value	Average TMT ratio	p-value
Arl13b	83	15.3114	1e-06	21.7296	8.23505e-07
Cep104	8	11.0258	7e-06	14.5965	6.00435e-06
Rita1	2	10.8281	0.000239	11.9106	0.000223544
Ift46	13	10.0394	0.000514	14.0594	0.000448812
Inpp5e	62	9.10288	1.7e-05	12.9667	1.41058e-05
Ift81	70	9.0927	4.5e-05	11.5975	4.12307e-05
Ift74	68	8.18597	2.9e-05	11.5869	2.46689e-05
Cep41	60	8.13436	8e-06	12.1144	6.70789e-06
Ift88	52	7.96981	2.6e-05	9.82626	2.46858e-05
Efcab7	14	7.68325	3.6e-05	8.12162	3.7973e-05
Armc9	8	7.57653	8e-06	10.6856	6.54869e-06
Tmem2	37	7.48032	8.3e-05	9.68618	7.10223e-05
Lgals3	47	7.30294	1.6e-05	9.12725	9.62682e-06
Ttc30b	11	7.30178	1e-05	9.80132	8.83698e-06
Stradb	9	7.26679	9.4e-05	9.00299	8.73821e-05
Ift57	32	7.24756	3.7e-05	10.3053	2.83088e-05
Ckap2	57	6.38691	0.000179	10.2539	4.2089e-05
Ift52	17	6.23656	0.000492	7.56566	0.000425557
Arl3	28	6.16437	0.000122	9.63629	9.28221e-05
Rpgr	4	5.75971	3e-06	7.43721	2.51416e-06
Ttc30a1	39	5.70624	4.6e-05	6.982	3.6596e-05
Lca5	25	5.62527	3.6e-05	7.80393	2.84688e-05
Nphp3	34	5.57082	7.1e-05	6.2114	6.83479e-05
Ttc26	60	5.53512	7e-05	6.7986	5.74516e-05
Kiaa1430	15	5.4872	3.5e-05	7.17262	2.6145e-05
Pdap1	14	5.30212	3.9e-05	3.58749	0.000157224
Cys1	3	5.2291	0.000317	8.55458	0.000218091
Wdr35	48	5.15614	1.3e-05	6.5092	1.16554e-05
Cspp1	48	5.13254	2e-06	8.50321	8.3362e-07
Dync2h1	136	5.0327	4.5e-05	8.15544	3.00663e-05
Gtl3	12	5.02037	0.000134	5.78249	0.000111774
Ccdc66	25	5.0143	1.4e-05	7.06759	6.89817e-06
Sri	37	4.9301	0.000193	6.11633	0.000157353
Traf3ip1	14	4.89986	5e-06	7.20546	4.75866e-06
Snap29	19	4.89922	8.3e-05	6.89263	4.20021e-05
Iqce	35	4.76659	1.3e-05	5.54692	1.1217e-05
Fam179b	35	4.65904	1e-05	5.54533	8.98738e-06
Cluap1	14	4.64652	3.6e-05	6.70668	8.28836e-06
Lasp1	48	4.64072	0.000259	4.28326	0.000322686
Oscp1	4	4.63872	3.4e-05	3.37289	8.07716e-05
Anks6	8	4.63215	3e-06	5.802	1.35567e-06
Kif3b	18	4.58682	8.6e-05	4.52964	0.000123615
Ift172	155	4.56131	4e-05	6.43337	3.01304e-05
Nphp1	3	4.45475	0.000126	4.62116	0.000118016
Stk11	14	4.40343	6.5e-05	7.04348	3.84199e-05
Ppp1r2	6	4.38407	2e-05	4.22808	3.18702e-05
Mapre1	38	4.33817	1.5e-05	4.4291	3.27164e-05
Tbc1d32	20	4.29521	2.1e-05	5.57569	1.6702e-05
Ift22	19	4.20909	1.5e-05	4.43968	6.83446e-06
Mdm1	11	4.18194	0.000572	7.29826	0.000110079
Fam149a	6	4.00457	3.4e-05	5.48122	5.90616e-06
Plin3	11	3.99209	0.000147	5.76887	0.000114247
Capg	33	3.96748	0.000159	5.8944	8.26846e-05
Cdv3	11	3.87758	4.1e-05	3.60079	0.000170988
Cc2d2a	8	3.85934	0.00034	7.85188	4.43367e-05
Evc	31	3.78101	6e-06	5.0515	7.37399e-06
Bbs9	2	3.71303	1.9e-05	4.80063	1.25581e-05
Kif7	15	3.70117	0.000225	3.30071	0.000270658
Evc2	26	3.68197	1.8e-05	4.10539	5.62455e-06
Kif3c	14	3.64483	6e-06	2.71811	2.85149e-05
Cab39	12	3.61831	1e-05	4.18035	1.98791e-05
Bbs7	3	3.59285	0.000295	5.89725	0.000172644
Cd81	12	3.56321	3e-06	3.48546	3.71731e-05
Sept9	53	3.46793	0.000416	2.92442	0.000937578
Ist1	6	3.43363	2.3e-05	4.7688	1.85188e-05
Kif3a	37	3.42184	0.000102	3.41713	0.000114006
Ttc23	5	3.35735	4e-05	4.27608	3.78835e-05
Nsfl1c	10	3.30039	0.000164	2.66127	0.000359436
Crk	11	3.26651	0.000491	4.07461	9.52376e-06
Ift140	62	3.19592	1.8e-05	4.48571	1.42316e-05
Ttc8	2	3.12652	0.002788	3.57567	0.0022336
Blnk	2	3.1123	0.000767	2.55594	0.00251905
Prkar1a	31	3.11107	0.000159	4.50765	6.17263e-05
Bbs4	10	3.08553	2.3e-05	4.26773	1.65149e-05
Adss	15	3.0818	0.000344	3.66161	0.000191596
Cbl	1	3.04393	0.000864	2.28619	0.00133202
Wdr60	24	3.02743	9.1e-05	3.67703	6.92231e-05
Cdk20	2	3.02169	0.000817	4.21191	0.000256385
Ahi1	7	2.95952	5e-06	3.57784	1.71322e-06
Ift43	4	2.95787	0.006358	6.78677	5.60826e-05
Wdr19	79	2.91829	0.000136	3.62666	9.50651e-05
Ttc21b	49	2.91038	0.000176	3.49036	3.86865e-05
Ccdc104	7	2.88295	0.006184	5.1337	2.48462e-05
Invs	10	2.87944	1e-06	3.94378	1.95358e-06
Gsto1	14	2.82523	0.001095	3.31778	4.54662e-05
Eif4h	12	2.79917	0.000233	3.08052	0.000395607
Rbm3	8	2.79865	0.000112	2.87984	0.001423
Ift122	81	2.79548	3.8e-05	3.67301	2.29398e-05
Map4	74	2.78532	3.3e-05	2.46887	0.000413541
Arpp19	3	2.78261	4.1e-05	3.39993	7.1597e-05
Lztfl1	5	2.77397	4.6e-05	3.8424	6.68129e-05
Dyrk2	7	2.76101	0.000401	3.83965	0.000268269
Bbs5	4	2.7419	0.000362	3.38244	9.31242e-05
Sept7	35	2.69525	0.000261	2.1925	0.00271075
Sept11	37	2.68887	0.000119	2.18163	0.00090235
Ccdc181	4	2.68353	0.000766	3.86908	0.000396806
Gpr161	6	2.66192	9.7e-05	3.32369	3.85073e-05
Tagln2	64	2.63808	0.000167	5.0475	4.5748e-05
Igbp1	7	2.58834	0.000411	3.18263	0.00039574
Bbs1	4	2.55889	0.000148	2.95448	8.98136e-05
Nek8	8	2.49472	1.9e-05	4.1827	2.06612e-06
Anxa7	68	2.49042	0.000712	3.2718	0.00047998
Dync2li1	16	2.48951	0.000333	2.86098	0.000276122
Rpgrip1l	10	2.48448	3.5e-05	3.50296	1.86597e-05
Ccdc50	8	2.46611	0.000137	2.85063	8.47914e-06
Dpysl2	66	2.45836	1.7e-05	3.07988	4.75816e-05
Taf15	4	2.45484	0.001219	2.14526	0.00133814
Pskh1	2	2.45184	4.1e-05	2.85485	3.24168e-05
Psrc1	7	2.44118	0.000425	4.04786	7.47315e-05
Ska3	6	2.42519	0.000922	2.48793	0.000884669
Kcnab2	2	2.41961	0.0007	2.18345	0.000471426
Ick	1	2.38869	0.004392	7.6245	0.00084831
Bag4	9	2.38044	0.000229	2.59985	3.54005e-05
Rnf25	11	2.36893	0.000484	2.83783	0.00035229
Ift80	39	2.3683	5.4e-05	3.99332	1.71682e-05
Hn1l	23	2.36744	0.00039	3.67844	6.69851e-05
Hgs	18	2.36334	7e-06	2.41212	0.000308818
Kifap3	36	2.30902	0.000145	2.85404	0.000116418
Enkd1	4	2.30719	6.4e-05	3.46529	2.1516e-05
Ckap2l	11	2.30101	0.003476	3.55789	0.000281493
Tctex1d2	4	2.27151	8.5e-05	2.64524	2.12396e-05
Kif2a	2	2.2519	0.000707	3.51109	3.22714e-05
Anxa11	26	2.23503	0.000135	3.94158	2.62511e-05
Ptgr2	4	2.22881	6.9e-05	2.73267	1.35811e-05
Sufu	5	2.19549	0.000166	2.72298	0.000143365
Ywhaz	54	2.19543	0.002751	2.73523	0.000151373
Wbp2	19	2.19352	0.000127	3.36063	1.74744e-05
Tchp	5	2.16876	0.005479	2.25701	0.000189686
Cep290	1	2.16714	0.00089	3.48172	0.000205027
Glrx3	11	2.16266	0.000756	3.02257	3.62707e-05
Map7d1	12	2.15062	0.000198	2.23315	0.000266974
Vps37c	3	2.13303	0.000322	2.41948	0.000615842
Zc2hc1a	31	2.12441	0.00168	2.96225	0.000955878
Pola2	25	2.12016	0.000561	2.86159	4.53782e-05
Ythdf3	10	2.11917	0.000501	2.32596	0.00115237
Mapre3	11	2.11687	0.000112	2.71976	7.06308e-05
N4bp1	2	2.11501	0.000515	2.73872	0.000134723
Eps8l2	49	2.10878	0.00075	3.85623	0.000149126
Tpt1	11	2.10797	0.003036	2.23362	0.000328823
Chd6	7	2.09407	3.1e-05	2.40364	1.9661e-05
Ywhae	51	2.07065	0.002831	2.6957	0.000232827
Ripk1	10	2.04145	0.026658	2.23731	0.0111505
Pef1	15	2.02207	0.0001	2.66247	1.10673e-05
Ciapin1	3	2.0204	3.5e-05	2.35514	9.04382e-05
Snx12	2	2.01779	0.003251	2.44949	0.000311647
Dsc2	21	3.91266	9e-06	1.96373	0.000459541
Eif4b	28	3.81216	1e-06	1.855	0.00818927
Lrrc8e	4	3.39736	0.000163	1.99598	0.000752018
Chchd2	3	2.68768	0.001166	1.6151	0.0109671
Rad23a	3	2.62034	3e-06	1.88631	0.00200927
Rad23b	3	2.51015	0.000422	1.57229	0.0339848
Plscr1	6	2.47711	0.000108	1.79831	0.00264655
Pdcd5	2	2.47692	5.1e-05	1.94416	0.00733769
Pdlim1	3	2.47331	4.3e-05	2.13608	0.000567093
Lrrc8c	30	2.43924	1e-05	1.92237	0.000106858
Anxa3	19	2.26257	3e-06	1.5121	0.0066441
Snx9	16	2.25609	0.000187	1.89724	0.000625087
Arhgap18	11	2.23703	9.4e-05	1.98463	0.000216896
Lrrc8b	7	2.14873	2.5e-05	1.63673	0.000123421
Rab28	6	2.11939	1.2e-05	1.90291	2.22673e-05
Chmp4b	7	2.05721	0.059634	4.073	5.8802e-05
Vps37b	12	2.01219	0.000499	1.98685	2.59953e-05
Smad5	4	1.99992	0.00247	3.01035	0.000162095
Znf330	4	1.98916	0.00678	2.02371	0.00146841
Kif2a	45	1.98343	0.000704	2.63487	9.37907e-05
Tuba4a	25	1.96883	7.5e-05	2.10917	5.34834e-05
Sra1	6	1.95897	0.003809	2.45644	0.000325849
Ska1	5	1.95682	0.001526	2.2142	0.00164694
Eif2a	25	1.91864	0.000329	2.25644	0.000422409
Rhoc	32	1.91851	0.001101	3.00291	4.0895e-05
Rhoa	8	1.91133	0.013592	2.76294	0.00239376
Sarg	9	1.90184	0.001453	2.2597	0.000876713
Pdlim5	50	1.8925	0.000837	4.02215	5.74913e-05
Spg20	22	1.88015	0.000334	2.60292	0.000240927
Pawr	6	1.86393	0.002977	2.55916	0.000867231
Cpne3	4	1.86023	0.040205	2.03705	0.000951711
Nme7	16	1.84564	0.000404	2.65816	4.51027e-05
Mtcl1	9	1.82729	0.000644	2.24437	0.000144469
Rnf34	2	1.8089	0.008526	2.21579	0.00264319
Fkbp1a	6	1.80142	6e-06	2.36496	1.18885e-06
Dhx36	27	1.79126	0.001365	2.56797	0.000100484
Bbs2	3	1.78727	0.001078	2.23139	0.000508228
Tom1l2	4	1.78429	0.001368	3.32979	0.000188164
Qdpr	5	1.77706	0.011659	2.06275	0.000601068
Eif2d	12	1.77324	0.002282	2.32933	0.00010587
Pdlim4	17	1.7657	0.000476	3.22192	9.15591e-05
Cep97	1	1.74473	0.010794	2.27304	0.00574264
Tpd52	2	1.73125	0.00026	2.11939	0.000111256
Ift27	6	1.73063	0.002016	3.88524	5.33606e-05
Bag3	3	1.72129	0.002251	2.22183	0.000173977
Tollip	3	1.71271	3e-05	2.18888	8.8975e-05
Stam2	6	1.69698	0.008554	2.00705	0.00351267
Lpp	65	1.69238	0.00123	2.1564	0.000158385
Cep131	17	1.68451	0.002628	2.49443	0.000102109
Foxo1	2	1.68209	0.004696	2.09999	0.000650905
Napg	6	1.67178	0.000379	2.37872	3.81801e-05
Gdi2	48	1.65646	0.001972	2.3507	0.000168775
Tsg101	18	1.63536	0.00955	2.02107	0.00073552
Gas2l3	4	1.61706	0.00518	2.13924	0.00168545
Tom1	2	1.58399	0.001118	2.74403	5.19197e-05
Lrrc8a	11	1.57535	2.4e-05	2.29866	1.31695e-05
Sh3glb1	10	1.5476	0.016032	3.66369	3.00854e-06
Palld	15	1.50464	0.007589	2.29884	6.11713e-05

### Sheet: known cilia proteins below cut
		cilia-APEX2 vs. control-APEX2		cilia-APEX2 WT vs. Cep164-/-
Gene Symbol	Quantified peptides	Average TMT ratio	p-value	Average TMT ratio	p-value
Pald1	32	1.21046	0.025563	2.53615	2.8372e-05
Adcy5	6	0.822119	0.035059	2.27079	0.000239795
Wdr34	7	1.44495	0.001122	2.20019	0.000115895
Tulp3	3	1.41837	0.021501	2.15457	0.000201383
Cep170	14	1.33516	0.040023	1.98517	0.000713793
Akap11	6	1.51633	0.002203	1.95278	0.00109276
Pcnt	6	0.848095	0.794556	1.94273	0.00166109
Cep192	6	1.11479	0.495366	1.92395	0.00293271
Sept2	42	1.79762	0.000401	1.89528	0.000652852
Dynlt1	8	1.14375	0.250832	1.76623	0.000215151
Pkd2	11	1.78443	0.000184	1.74472	0.000588332
Nphp4	2	1.034	0.574081	1.71268	0.000368904
Pcm1	10	1.18694	0.51137	1.71157	0.0111512
Glis3	8	0.976621	0.833313	1.70047	0.000750607
Tmem237	7	1.35994	0.010733	1.6727	0.00228723
Ska2	4	1.19085	0.297467	1.63184	0.0220679
Kif13b	38	0.651215	0.000696	1.57211	0.00214113
Anxa1	142	2.31901	0.000132	1.56964	0.000990446
Prkacb	6	0.929057	0.243388	1.53551	0.00274083
Aurka	5	1.0154	0.856883	1.53062	0.00161597
Dynll1	56	0.848815	0.194453	1.50449	0.0055784
