## Supplemental Table S2 for "Time-resolved proteomic profiling of the ciliary Hedgehog response reveals that GPR161 and PKA undergo regulated co-exit from cilia"

### Sheet: Legend
Table legend
Number of quantified peptides
red	= 0
yellow	= 1
TMT ratios
red	TMT ratio < 1.5
yellow	1.5 < TMT ratio < 2.0
p-values
red	p-value > 0.1
yellow	0.05 < p-value < 0.1

### Sheet: cilia-APEX2 proteome
	Dataset #1 (see Table S1)			Dataset #2			Dataset #3
Gene symbol	Quantified peptides	TMT ratio vs. Control	TMT ratio vs. Cep164-	Quantified peptides	TMT ratio (–SAG) vs. control	TMT ratio (+SAG) vs. control	Quantified peptides	TMT ratio vs. Control
Arl13b	83	15.3114	21.7296	59	12.9053	11.4935	58	11.2487
Cep104	8	11.0258	14.5965	13	6.98097	5.82465	15	7.06343
Rita1	2	10.8281	11.9106	8	6.55591	6.20609	13	7.27021
Ift46	13	10.0394	14.0594	13	18.5048	15.0735	12	14.2498
Inpp5e	62	9.10288	12.9667	80	9.39323	8.65127	53	8.28046
Ift81	70	9.0927	11.5975	94	12.4724	10.505	95	8.01003
Ift74	68	8.18597	11.5869	119	12.0195	10.1533	108	7.20216
Cep41	60	8.13436	12.1144	101	9.33082	9.01614	76	7.09744
Ift88	52	7.96981	9.82626	130	12.5873	10.3707	86	6.9796
Efcab7	14	7.68325	8.12162	20	12.5277	9.93199	33	6.08067
Armc9	8	7.57653	10.6856	40	10.7795	9.0414	32	6.96676
Tmem2	37	7.48032	9.68618	51	5.27742	5.22326	37	4.30912
Lgals3	47	7.30294	9.12725	50	12.6749	13.382	28	9.18052
Ttc30b	11	7.30178	9.80132	19	5.62376	4.43241	17	8.02766
Stradb	9	7.26679	9.00299	11	8.94177	7.01842	12	6.72225
Ift57	32	7.24756	10.3053	49	10.2443	8.35729	43	10.117
Ckap2	57	6.38691	10.2539	65	10.7469	9.52305	69	7.94274
Ift52	17	6.23656	7.56566	31	9.32264	7.43784	30	5.64682
Arl3	28	6.16437	9.63629	74	8.92429	9.61591	28	4.53016
Rpgr	4	5.75971	7.43721	8	5.94965	4.61398	15	3.38371
Ttc30a1	39	5.70624	6.982	75	13.4016	10.7065	58	5.93364
Lca5	25	5.62527	7.80393	32	7.72291	6.17963	43	6.90176
Nphp3	34	5.57082	6.2114	78	5.45199	4.54777	58	4.81291
Ttc26	60	5.53512	6.7986	87	7.51633	6.12499	69	8.23282
Kiaa1430	15	5.4872	7.17262	23	11.2964	8.90229	35	8.95112
Pdap1	14	5.30212	3.58749	20	14.2292	15.8594	9	5.38504
Cys1	3	5.2291	8.55458	3	22.2078	19.9653	3	10.8222
Wdr35	48	5.15614	6.5092	96	7.34492	6.04347	74	4.96138
Cspp1	48	5.13254	8.50321	47	7.58775	6.15293	51	6.12797
Dync2h1	136	5.0327	8.15544	354	6.17131	5.07865	278	5.0588
Gtl3	12	5.02037	5.78249	23	7.61584	7.69261	12	4.78623
Ccdc66	25	5.0143	7.06759	21	7.93923	7.53551	39	8.56138
Sri	37	4.9301	6.11633	69	10.3915	10.9982	38	4.55112
Traf3ip1	14	4.89986	7.20546	33	16.9648	14.8242	21	3.0998
Snap29	19	4.89922	6.89263	35	8.05188	8.56924	21	4.6088
Iqce	35	4.76659	5.54692	45	9.24193	7.07768	58	7.33235
Fam179b	35	4.65904	5.54533	41	5.17116	4.07015	55	6.59206
Cluap1	14	4.64652	6.70668	45	7.07925	6.24012	24	6.38527
Lasp1	48	4.64072	4.28326	87	10.1751	11.0642	44	5.00923
Oscp1	4	4.63872	3.37289	16	4.06215	4.62171	5	3.20326
Anks6	8	4.63215	5.802	47	7.30211	6.22622	24	4.35206
Kif3b	18	4.58682	4.52964	47	3.17534	2.68311	26	3.65103
Ift172	155	4.56131	6.43337	307	5.07446	4.14629	204	4.45797
Nphp1	3	4.45475	4.62116	12	6.11284	5.93528	3	1.92776
Stk11	14	4.40343	7.04348	21	6.42548	5.14334	24	4.46716
Ppp1r2	6	4.38407	4.22808	8	9.23434	9.27524	4	6.01778
Mapre1	38	4.33817	4.4291	56	9.24331	8.95411	37	4.40318
Tbc1d32	20	4.29521	5.57569	16	3.75054	3.73809	24	5.04574
Ift22	19	4.20909	4.43968	22	6.47172	5.87043	16	5.4224
Mdm1	11	4.18194	7.29826	48	6.73732	6.08303	32	5.97581
Plin3	11	3.99209	5.76887	25	8.07286	8.56469	17	2.82952
Capg	33	3.96748	5.8944	58	6.64607	7.36158	36	3.35924
Cdv3	11	3.87758	3.60079	25	8.55145	9.39776	15	1.86127
Cc2d2a	8	3.85934	7.85188	39	6.95874	6.40635	25	5.75846
Evc	31	3.78101	5.0515	55	4.96995	4.08274	51	3.4151
Bbs9	2	3.71303	4.80063	24	5.8349	5.80906	8	4.3709
Kif7	15	3.70117	3.30071	36	4.49288	3.97542	34	3.64388
Evc2	26	3.68197	4.10539	55	5.93152	4.83512	64	4.15101
Kif3c	14	3.64483	2.71811	31	1.93476	1.71371	15	3.42456
Cab39	12	3.61831	4.18035	29	5.36588	4.81006	18	3.73199
Bbs7	3	3.59285	5.89725	28	2.79053	2.84801	19	3.97145
Cd81	12	3.56321	3.48546	20	11.4834	10.5261	9	6.68905
Sept9	53	3.46793	2.92442	6	2.02142	1.79193	17	1.87339
Ist1	6	3.43363	4.7688	26	11.7783	11.9663	19	3.9759
Kif3a	37	3.42184	3.41713	56	3.85805	3.37249	44	4.06693
Ttc23	5	3.35735	4.27608	15	12.4485	9.53752	24	6.16858
Nsfl1c	10	3.30039	2.66127	22	7.12143	7.24446	14	3.59562
Crk	11	3.26651	4.07461	27	6.60839	6.90095	13	4.62931
Ift140	62	3.19592	4.48571	116	4.33872	3.60977	78	3.79831
Ttc8	2	3.12652	3.57567	7	3.76643	3.7705	1	INF
Blnk	2	3.1123	2.55594	2	2.75281	2.69545	4	1.78624
Prkar1a	31	3.11107	4.50765	34	7.78501	2.30913	32	3.44492
Bbs4	10	3.08553	4.26773	13	3.77417	3.76454	15	4.72045
Adss	15	3.0818	3.66161	50	7.58168	8.44736	22	4.39629
Cbl	1	3.04393	2.28619	17	4.31888	4.62214	4	2.18312
Wdr60	24	3.02743	3.67703	27	3.61637	3.23987	30	3.51595
Cdk20	2	3.02169	4.21191	7	4.19467	4.36847	4	2.74335
Ahi1	7	2.95952	3.57784	12	6.00362	5.78662	8	3.4262
Ift43	4	2.95787	6.78677	5	2.91369	2.61622	8	5.49142
Wdr19	79	2.91829	3.62666	139	3.44687	2.89302	121	3.0272
Ttc21b	49	2.91038	3.49036	110	3.55854	3.02069	80	3.75221
Ccdc104	7	2.88295	5.1337	8	11.3833	11.8311	6	3.72253
Invs	10	2.87944	3.94378	22	3.39785	2.83208	23	5.62288
Gsto1	14	2.82523	3.31778	17	4.34854	4.33784	4	2.40136
Eif4h	12	2.79917	3.08052	28	18.4247	19.5394	16	6.95351
Rbm3	8	2.79865	2.87984	26	8.53569	9.1887	13	3.96583
Ift122	81	2.79548	3.67301	111	3.909	3.3274	85	3.03831
Map4	74	2.78532	2.46887	168	7.21632	7.61309	124	3.93459
Arpp19	3	2.78261	3.39993	10	9.09668	9.96177	1	3.68017
Lztfl1	5	2.77397	3.8424	29	9.40766	10.0803	8	4.80545
Dyrk2	7	2.76101	3.83965	13	5.80787	6.29671	8	3.42251
Bbs5	4	2.7419	3.38244	7	5.94839	6.1841	4	8.94221
Sept7	35	2.69525	2.1925	44	2.90071	2.31947	28	1.95039
Sept11	37	2.68887	2.18163	24	2.94356	2.53085	35	1.99275
Ccdc181	4	2.68353	3.86908	3	4.94031	3.29459	6	4.8325
Gpr161	6	2.66192	3.32369	9	8.56167	1.25601	11	5.22807
Tagln2	64	2.63808	5.0475	80	2.71663	2.66755	48	1.57863
Igbp1	7	2.58834	3.18263	14	4.83081	5.05512	9	1.97759
Bbs1	4	2.55889	2.95448	17	3.78087	3.75768	7	4.58959
Nek8	8	2.49472	4.1827	32	4.32753	3.64247	19	3.1601
Anxa7	68	2.49042	3.2718	80	3.10553	3.08743	50	1.96216
Dync2li1	16	2.48951	2.86098	27	3.14371	2.83568	24	2.70845
Rpgrip1l	10	2.48448	3.50296	34	4.28885	3.90345	23	4.17264
Ccdc50	8	2.46611	2.85063	12	5.29925	6.24062	4	2.51223
Dpysl2	66	2.45836	3.07988	113	5.81756	5.6792	83	3.35262
Taf15	4	2.45484	2.14526	7	7.44866	9.18363	4	2.31069
Pskh1	2	2.45184	2.85485	8	2.83101	2.24791	7	6.05062
Psrc1	7	2.44118	4.04786	14	5.45887	4.43604	7	3.32777
Ska3	6	2.42519	2.48793	8	1.94255	2.40021	8	1.65191
Kcnab2	2	2.41961	2.18345	7	4.00713	4.43352	1	6.01924
Ick	1	2.38869	7.6245	8	4.7772	3.86913	10	7.25566
Bag4	9	2.38044	2.59985	4	5.26285	5.5818	4	2.54844
Rnf25	11	2.36893	2.83783	10	3.07872	3.28504	9	1.2768
Ift80	39	2.3683	3.99332	96	3.94201	3.40307	54	2.91017
Hn1l	23	2.36744	3.67844	46	5.78405	5.90719	27	3.32776
Hgs	18	2.36334	2.41212	26	2.11692	2.08562	15	1.64277
Kifap3	36	2.30902	2.85404	49	3.76278	3.43392	35	2.95085
Enkd1	4	2.30719	3.46529	18	5.88546	5.54415	13	3.98456
Ckap2l	11	2.30101	3.55789	22	4.72035	4.465	29	3.67069
Tctex1d2	4	2.27151	2.64524	7	4.36905	3.61254	6	3.67812
Kif2a	2	2.2519	3.51109	82	2.64515	2.40549	47	1.64978
Anxa11	26	2.23503	3.94158	69	4.19135	4.09793	35	2.7995
Ptgr2	4	2.22881	2.73267	31	7.0771	6.80496	10	2.89156
Sufu	5	2.19549	2.72298	21	3.14107	2.65118	10	2.78384
Ywhaz	54	2.19543	2.73523	77	6.05358	5.75301	40	2.35953
Wbp2	19	2.19352	3.36063	45	3.98042	3.78371	14	1.8933
Tchp	5	2.16876	2.25701	5	5.84629	5.02702	18	2.99341
Cep290	1	2.16714	3.48172	14	6.1898	5.64546	12	2.67958
Glrx3	11	2.16266	3.02257	30	4.59847	4.48967	18	1.88412
Map7d1	12	2.15062	2.23315	24	3.65576	3.53123	12	2.57722
Vps37c	3	2.13303	2.41948	7	4.49306	4.64406	4	4.09788
Zc2hc1a	31	2.12441	2.96225	58	4.37406	4.02722	35	2.25497
Pola2	25	2.12016	2.86159	47	3.31722	2.65076	38	2.31452
Ythdf3	10	2.11917	2.32596	40	3.44065	3.38294	17	2.42687
Mapre3	11	2.11687	2.71976	27	3.2936	3.2659	20	1.89136
N4bp1	2	2.11501	2.73872	14	2.40696	2.55367	2	3.62516
Eps8l2	49	2.10878	3.85623	58	2.96877	3.59834	29	1.40298
Tpt1	11	2.10797	2.23362	22	5.65066	5.44252	11	2.06793
Chd6	7	2.09407	2.40364	10	6.1665	5.94413	6	3.15142
Ywhae	51	2.07065	2.6957	90	5.59627	5.08327	32	2.8255
Ripk1	10	2.04145	2.23731	27	4.50977	4.4562	8	1.56609
Pef1	15	2.02207	2.66247	17	4.6242	4.61983	9	2.48933
Ciapin1	3	2.0204	2.35514	15	5.22288	5.95792	10	2.51199
Snx12	2	2.01779	2.44949	6	2.30016	2.35763	5	1.33028
Dsc2	21	3.91266	1.96373	28	5.84414	3.72971	22	3.11027
Eif4b	28	3.81216	1.855	41	9.50279	9.9147	28	6.29456
Lrrc8e	4	3.39736	1.99598	5	2.43686	2.39393	3	1.86576
Chchd2	3	2.68768	1.6151	7	10.005	9.15109	2	3.66493
Rad23a	3	2.62034	1.88631	7	3.95917	4.15401	3	1.55427
Rad23b	3	2.51015	1.57229	5	10.6982	11.6389	2	1.96898
Plscr1	6	2.47711	1.79831	4	2.53804	2.08109	2	1.83206
Pdlim1	3	2.47331	2.13608	0	0	0	1	3.23101
Anxa3	19	2.26257	1.5121	47	3.99623	3.87864	19	2.90186
Snx9	16	2.25609	1.89724	37	3.20819	3.09209	20	2.36019
Arhgap18	11	2.23703	1.98463	18	1.99315	2.03175	8	0.874454
Lrrc8b	7	2.14873	1.63673	5	2.8019	2.46537	10	2.03049
Rab28	6	2.11939	1.90291	18	2.25312	2.23622	4	1.75289
Chmp4b	7	2.05721	4.073	6	9.06424	9.96997	7	1.94975
Vps37b	12	2.01219	1.98685	7	3.28335	3.7451	12	2.08008
Znf330	4	1.98916	2.02371	5	4.96542	5.17564	3	2.11168
Sra1	6	1.95897	2.45644	9	3.2539	3.48323	10	3.00581
Ska1	5	1.95682	2.2142	3	3.41737	3.61327	7	1.39661
Eif2a	25	1.91864	2.25644	57	3.92322	3.9557	22	1.57461
Rhoc	32	1.91851	3.00291	36	2.9785	2.6223	21	1.42178
Rhoa	8	1.91133	2.76294	5	2.91783	3.13717	1	1.13933
Sarg	9	1.90184	2.2597	31	3.26473	3.7227	11	1.33669
Pdlim5	50	1.8925	4.02215	105	3.89554	4.04789	49	1.62614
Spg20	22	1.88015	2.60292	54	3.86641	4.14433	28	1.87355
Pawr	6	1.86393	2.55916	8	8.58846	8.78504	10	2.44193
Cpne3	4	1.86023	2.03705	21	3.95223	3.78052	13	1.83798
Nme7	16	1.84564	2.65816	47	5.38707	5.0289	23	2.46519
Mtcl1	9	1.82729	2.24437	28	3.70588	4.00805	12	2.04828
Rnf34	2	1.8089	2.21579	2	3.28705	3.14025	1	3.3433
Fkbp1a	6	1.80142	2.36496	10	2.68029	2.96074	7	3.3507
Dhx36	27	1.79126	2.56797	70	2.64227	2.56422	49	1.6699
Bbs2	3	1.78727	2.23139	14	4.69734	4.76957	15	8.15113
Tom1l2	4	1.78429	3.32979	16	3.44981	3.66743	8	1.26129
Qdpr	5	1.77706	2.06275	12	2.52023	2.51998	1	1.9585
Eif2d	12	1.77324	2.32933	35	4.44406	4.90556	14	2.21035
Cep97	1	1.74473	2.27304	16	3.00987	3.27112	3	1.97605
Tpd52	2	1.73125	2.11939	2	9.32891	9.1968	1	5.0144
Ift27	6	1.73063	3.88524	6	1.25322	1.14544	3	0.897593
Bag3	3	1.72129	2.22183	8	3.90138	4.53193	9	1.73128
Tollip	3	1.71271	2.18888	5	3.19619	3.41545	0	0
Lpp	65	1.69238	2.1564	108	3.61066	3.87417	96	2.27778
Cep131	17	1.68451	2.49443	90	6.80687	6.9308	58	2.90615
Napg	6	1.67178	2.37872	33	5.25348	5.0581	10	2.24884
Gdi2	48	1.65646	2.3507	86	2.41134	2.3042	53	1.47287
Tsg101	18	1.63536	2.02107	37	2.51667	2.33331	29	1.94919
Tom1	2	1.58399	2.74403	6	2.43553	2.58002	2	1.58348
Sh3glb1	10	1.5476	3.66369	23	4.32007	4.31664	14	1.57738
Palld	15	1.50464	2.29884	35	3.41229	3.44622	19	1.55193
Ift20	0	0	0	17	25.6337	20.8258	7	12.3851
Ptch1	0	0	0	2	17.0432	8.46447	2	3.08625
Cd82	0	0	0	5	10.9324	8.75993	3	4.11179
Clip2	0	0	0	2	9.85858	8.35555	1	2.02853
Ctsz	0	0	0	15	7.8562	7.68753	6	8.10232
Ccp110	0	0	0	16	7.63267	8.91019	2	2.13907
Nphp4	0	0	0	22	7.57954	6.91557	9	4.4132
Dlgap4	0	0	0	18	7.03684	7.41043	6	2.42885
Mks1	0	0	0	7	6.51718	5.96274	4	5.857
Tsc22d1	0	0	0	6	5.99599	6.16639	5	2.00334
Tex9	0	0	0	6	5.922	5.05516	5	7.11615
Pde6d	0	0	0	4	5.67141	5.5539	2	2.38374
Tmem231	0	0	0	1	5.56332	5.91466	1	2.59302
Gphn	0	0	0	46	5.43938	5.45396	10	2.12119
B9d1	0	0	0	8	5.35548	4.9831	2	5.13475
Cep135	0	0	0	14	5.23881	4.61041	1	2.94381
Hspb11	0	0	0	10	5.1362	4.42739	6	11.9186
Dcdc2a	0	0	0	29	5.05146	6.60041	29	2.43509
Bcat1	0	0	0	2	4.89629	4.43013	2	2.31707
Gca	0	0	0	3	4.8806	5.14634	1	2.40624
Tax1bp3	0	0	0	12	4.86648	4.86377	3	3.51264
Ywhag	0	0	0	24	4.30928	4.12839	20	2.1681
Acta2	0	0	0	62	4.28901	3.82333	21	2.42153
Fus	0	0	0	22	4.28271	4.06117	14	2.21403
B9d2	0	0	0	2	4.22712	4.65452	1	2.92049
Pacsin2	0	0	0	15	4.22292	3.98619	2	2.08869
Nckap5l	0	0	0	4	4.16076	4.31531	1	3.30715
Cd2ap	0	0	0	30	4.11807	3.63574	23	2.1468
Ptgs2	0	0	0	84	4.07351	3.76806	102	4.64821
Rala	0	0	0	7	4.02875	3.30458	5	2.45081
Zc3h15	0	0	0	20	4.02347	4.02708	8	2.13018
Tia1	0	0	0	10	3.84248	3.39073	5	2.00533
Unc119b	0	0	0	39	3.7986	3.65062	24	2.27425
Anxa1	0	0	0	108	3.7807	3.76699	83	3.16464
Acly	0	0	0	146	3.60771	2.36502	78	2.09581
Arfgap1	0	0	0	25	3.57411	3.75253	3	2.02221
Klc1	0	0	0	22	3.55899	3.21606	8	2.0543
Eif5	0	0	0	17	3.52904	3.40887	13	2.07826
Bag5	0	0	0	14	3.49106	3.90244	2	2.32834
Cap1	0	0	0	51	3.46189	3.54487	30	2.03849
Ccdc112	0	0	0	8	3.42164	3.22101	3	2.40443
Tulp3	0	0	0	17	3.38448	3.01307	7	2.00415
Sh3d21	0	0	0	5	3.38192	3.48734	3	3.38051
Rpap2	0	0	0	3	3.32835	3.61013	3	2.35217
Ptpn11	0	0	0	79	3.30063	3.35083	36	2.53066
Ccnb1	0	0	0	25	3.29634	2.94144	7	2.1083
Map9	0	0	0	3	3.20686	2.68307	4	4.93857
Nin	0	0	0	4	3.17329	3.19158	1	4.89308
Itga3	0	0	0	24	3.15803	2.29417	24	2.40833
Arl2bp	0	0	0	3	3.15077	3.00908	3	5.86753
Eml4	0	0	0	16	3.11887	3.06089	9	2.69043
Psma6	0	0	0	22	3.0918	2.88396	13	2.4228
Cav1	0	0	0	12	3.0581	2.42746	7	2.17298
Arih1	0	0	0	13	3.02319	2.77792	6	2.00939
Kiaa1598	0	0	0	18	2.98875	3.17745	3	2.21359
Itga5	0	0	0	4	2.9844	2.72945	1	2.85428
Tjap1	0	0	0	10	2.97036	3.08947	3	2.07605
Pkd2	0	0	0	20	2.90621	2.75495	16	2.4592
Ofd1	0	0	0	7	2.86443	3.08824	1	3.26916
Ltbp1	0	0	0	2	2.8348	2.39494	3	4.17111
Bod1l	0	0	0	42	2.63602	2.74532	10	2.09108
Spast	0	0	0	14	2.60004	2.74405	3	2.03879
Dfna5	0	0	0	6	2.56607	2.55446	1	2.37192
Vcp	0	0	0	74	2.47211	1.8142	80	2.01608
Cd151	0	0	0	2	2.46875	1.99217	1	3.33206
Dctn2	0	0	0	18	2.42877	2.40527	6	2.62997
Sema3c	0	0	0	3	2.42778	2.4037	17	2.9871
Ybx1	0	0	0	9	2.32089	1.59633	10	2.84116
Smo	0	0	0	12	2.29198	4.43618	1	11.4891
Sprr1a	0	0	0	12	2.27859	2.32378	12	4.19882
Ccsap	0	0	0	2	2.24148	2.44665	3	3.23005
Lrrk1	0	0	0	14	2.23353	2.23303	1	2.95096
Trim46	0	0	0	2	2.19417	1.93607	4	2.48369
Gli3	0	0	0	11	2.11728	2.37025	23	3.20036
Arrb2	0	0	0	18	2.11519	2.07327	8	2.6788
Mttp	0	0	0	3	2.09886	2.42353	6	3.21826
Magi1	0	0	0	7	1.96796	2.01667	1	2.05529
Pald1	0	0	0	129	1.67947	3.5789	72	2.08108

### Sheet: Tier1
	Dataset #1 (see Table S1)			Dataset #2			Dataset #3
Gene symbol	Quantified peptides	TMT ratio vs. Control	TMT ratio vs. Cep164-	Quantified peptides	TMT ratio (–SAG) vs. control	TMT ratio (+SAG) vs. control	Quantified peptides	TMT ratio vs. Control
Arl13b	83	15.3114	21.7296	59	12.9053	11.4935	58	11.2487
Cep104	8	11.0258	14.5965	13	6.98097	5.82465	15	7.06343
Rita1	2	10.8281	11.9106	8	6.55591	6.20609	13	7.27021
Ift46	13	10.0394	14.0594	13	18.5048	15.0735	12	14.2498
Inpp5e	62	9.10288	12.9667	80	9.39323	8.65127	53	8.28046
Ift81	70	9.0927	11.5975	94	12.4724	10.505	95	8.01003
Ift74	68	8.18597	11.5869	119	12.0195	10.1533	108	7.20216
Cep41	60	8.13436	12.1144	101	9.33082	9.01614	76	7.09744
Ift88	52	7.96981	9.82626	130	12.5873	10.3707	86	6.9796
Efcab7	14	7.68325	8.12162	20	12.5277	9.93199	33	6.08067
Armc9	8	7.57653	10.6856	40	10.7795	9.0414	32	6.96676
Tmem2	37	7.48032	9.68618	51	5.27742	5.22326	37	4.30912
Lgals3	47	7.30294	9.12725	50	12.6749	13.382	28	9.18052
Ttc30b	11	7.30178	9.80132	19	5.62376	4.43241	17	8.02766
Stradb	9	7.26679	9.00299	11	8.94177	7.01842	12	6.72225
Ift57	32	7.24756	10.3053	49	10.2443	8.35729	43	10.117
Ckap2	57	6.38691	10.2539	65	10.7469	9.52305	69	7.94274
Ift52	17	6.23656	7.56566	31	9.32264	7.43784	30	5.64682
Arl3	28	6.16437	9.63629	74	8.92429	9.61591	28	4.53016
Rpgr	4	5.75971	7.43721	8	5.94965	4.61398	15	3.38371
Ttc30a1	39	5.70624	6.982	75	13.4016	10.7065	58	5.93364
Lca5	25	5.62527	7.80393	32	7.72291	6.17963	43	6.90176
Nphp3	34	5.57082	6.2114	78	5.45199	4.54777	58	4.81291
Ttc26	60	5.53512	6.7986	87	7.51633	6.12499	69	8.23282
Kiaa1430	15	5.4872	7.17262	23	11.2964	8.90229	35	8.95112
Pdap1	14	5.30212	3.58749	20	14.2292	15.8594	9	5.38504
Cys1	3	5.2291	8.55458	3	22.2078	19.9653	3	10.8222
Wdr35	48	5.15614	6.5092	96	7.34492	6.04347	74	4.96138
Cspp1	48	5.13254	8.50321	47	7.58775	6.15293	51	6.12797
Dync2h1	136	5.0327	8.15544	354	6.17131	5.07865	278	5.0588
Gtl3	12	5.02037	5.78249	23	7.61584	7.69261	12	4.78623
Ccdc66	25	5.0143	7.06759	21	7.93923	7.53551	39	8.56138
Sri	37	4.9301	6.11633	69	10.3915	10.9982	38	4.55112
Traf3ip1	14	4.89986	7.20546	33	16.9648	14.8242	21	3.0998
Snap29	19	4.89922	6.89263	35	8.05188	8.56924	21	4.6088
Iqce	35	4.76659	5.54692	45	9.24193	7.07768	58	7.33235
Fam179b	35	4.65904	5.54533	41	5.17116	4.07015	55	6.59206
Cluap1	14	4.64652	6.70668	45	7.07925	6.24012	24	6.38527
Lasp1	48	4.64072	4.28326	87	10.1751	11.0642	44	5.00923
Oscp1	4	4.63872	3.37289	16	4.06215	4.62171	5	3.20326
Anks6	8	4.63215	5.802	47	7.30211	6.22622	24	4.35206
Kif3b	18	4.58682	4.52964	47	3.17534	2.68311	26	3.65103
Ift172	155	4.56131	6.43337	307	5.07446	4.14629	204	4.45797
Nphp1	3	4.45475	4.62116	12	6.11284	5.93528	3	1.92776
Stk11	14	4.40343	7.04348	21	6.42548	5.14334	24	4.46716
Ppp1r2	6	4.38407	4.22808	8	9.23434	9.27524	4	6.01778
Mapre1	38	4.33817	4.4291	56	9.24331	8.95411	37	4.40318
Tbc1d32	20	4.29521	5.57569	16	3.75054	3.73809	24	5.04574
Ift22	19	4.20909	4.43968	22	6.47172	5.87043	16	5.4224
Mdm1	11	4.18194	7.29826	48	6.73732	6.08303	32	5.97581
Plin3	11	3.99209	5.76887	25	8.07286	8.56469	17	2.82952
Capg	33	3.96748	5.8944	58	6.64607	7.36158	36	3.35924
Cdv3	11	3.87758	3.60079	25	8.55145	9.39776	15	1.86127
Cc2d2a	8	3.85934	7.85188	39	6.95874	6.40635	25	5.75846
Evc	31	3.78101	5.0515	55	4.96995	4.08274	51	3.4151
Bbs9	2	3.71303	4.80063	24	5.8349	5.80906	8	4.3709
Kif7	15	3.70117	3.30071	36	4.49288	3.97542	34	3.64388
Evc2	26	3.68197	4.10539	55	5.93152	4.83512	64	4.15101
Kif3c	14	3.64483	2.71811	31	1.93476	1.71371	15	3.42456
Cab39	12	3.61831	4.18035	29	5.36588	4.81006	18	3.73199
Bbs7	3	3.59285	5.89725	28	2.79053	2.84801	19	3.97145
Cd81	12	3.56321	3.48546	20	11.4834	10.5261	9	6.68905
Sept9	53	3.46793	2.92442	6	2.02142	1.79193	17	1.87339
Ist1	6	3.43363	4.7688	26	11.7783	11.9663	19	3.9759
Kif3a	37	3.42184	3.41713	56	3.85805	3.37249	44	4.06693
Ttc23	5	3.35735	4.27608	15	12.4485	9.53752	24	6.16858
Nsfl1c	10	3.30039	2.66127	22	7.12143	7.24446	14	3.59562
Crk	11	3.26651	4.07461	27	6.60839	6.90095	13	4.62931
Ift140	62	3.19592	4.48571	116	4.33872	3.60977	78	3.79831
Ttc8	2	3.12652	3.57567	7	3.76643	3.7705	1	INF
Blnk	2	3.1123	2.55594	2	2.75281	2.69545	4	1.78624
Prkar1a	31	3.11107	4.50765	34	7.78501	2.30913	32	3.44492
Bbs4	10	3.08553	4.26773	13	3.77417	3.76454	15	4.72045
Adss	15	3.0818	3.66161	50	7.58168	8.44736	22	4.39629
Cbl	1	3.04393	2.28619	17	4.31888	4.62214	4	2.18312
Wdr60	24	3.02743	3.67703	27	3.61637	3.23987	30	3.51595
Cdk20	2	3.02169	4.21191	7	4.19467	4.36847	4	2.74335
Ahi1	7	2.95952	3.57784	12	6.00362	5.78662	8	3.4262
Ift43	4	2.95787	6.78677	5	2.91369	2.61622	8	5.49142
Wdr19	79	2.91829	3.62666	139	3.44687	2.89302	121	3.0272
Ttc21b	49	2.91038	3.49036	110	3.55854	3.02069	80	3.75221
Ccdc104	7	2.88295	5.1337	8	11.3833	11.8311	6	3.72253
Invs	10	2.87944	3.94378	22	3.39785	2.83208	23	5.62288
Gsto1	14	2.82523	3.31778	17	4.34854	4.33784	4	2.40136
Eif4h	12	2.79917	3.08052	28	18.4247	19.5394	16	6.95351
Rbm3	8	2.79865	2.87984	26	8.53569	9.1887	13	3.96583
Ift122	81	2.79548	3.67301	111	3.909	3.3274	85	3.03831
Map4	74	2.78532	2.46887	168	7.21632	7.61309	124	3.93459
Arpp19	3	2.78261	3.39993	10	9.09668	9.96177	1	3.68017
Lztfl1	5	2.77397	3.8424	29	9.40766	10.0803	8	4.80545
Dyrk2	7	2.76101	3.83965	13	5.80787	6.29671	8	3.42251
Bbs5	4	2.7419	3.38244	7	5.94839	6.1841	4	8.94221
Sept7	35	2.69525	2.1925	44	2.90071	2.31947	28	1.95039
Sept11	37	2.68887	2.18163	24	2.94356	2.53085	35	1.99275
Ccdc181	4	2.68353	3.86908	3	4.94031	3.29459	6	4.8325
Gpr161	6	2.66192	3.32369	9	8.56167	1.25601	11	5.22807
Tagln2	64	2.63808	5.0475	80	2.71663	2.66755	48	1.57863
Igbp1	7	2.58834	3.18263	14	4.83081	5.05512	9	1.97759
Bbs1	4	2.55889	2.95448	17	3.78087	3.75768	7	4.58959
Nek8	8	2.49472	4.1827	32	4.32753	3.64247	19	3.1601
Anxa7	68	2.49042	3.2718	80	3.10553	3.08743	50	1.96216
Dync2li1	16	2.48951	2.86098	27	3.14371	2.83568	24	2.70845
Rpgrip1l	10	2.48448	3.50296	34	4.28885	3.90345	23	4.17264
Ccdc50	8	2.46611	2.85063	12	5.29925	6.24062	4	2.51223
Dpysl2	66	2.45836	3.07988	113	5.81756	5.6792	83	3.35262
Taf15	4	2.45484	2.14526	7	7.44866	9.18363	4	2.31069
Pskh1	2	2.45184	2.85485	8	2.83101	2.24791	7	6.05062
Psrc1	7	2.44118	4.04786	14	5.45887	4.43604	7	3.32777
Ska3	6	2.42519	2.48793	8	1.94255	2.40021	8	1.65191
Kcnab2	2	2.41961	2.18345	7	4.00713	4.43352	1	6.01924
Ick	1	2.38869	7.6245	8	4.7772	3.86913	10	7.25566
Bag4	9	2.38044	2.59985	4	5.26285	5.5818	4	2.54844
Ift80	39	2.3683	3.99332	96	3.94201	3.40307	54	2.91017
Hn1l	23	2.36744	3.67844	46	5.78405	5.90719	27	3.32776
Hgs	18	2.36334	2.41212	26	2.11692	2.08562	15	1.64277
Kifap3	36	2.30902	2.85404	49	3.76278	3.43392	35	2.95085
Enkd1	4	2.30719	3.46529	18	5.88546	5.54415	13	3.98456
Ckap2l	11	2.30101	3.55789	22	4.72035	4.465	29	3.67069
Tctex1d2	4	2.27151	2.64524	7	4.36905	3.61254	6	3.67812
Kif2a	2	2.2519	3.51109	82	2.64515	2.40549	47	1.64978
Anxa11	26	2.23503	3.94158	69	4.19135	4.09793	35	2.7995
Ptgr2	4	2.22881	2.73267	31	7.0771	6.80496	10	2.89156
Sufu	5	2.19549	2.72298	21	3.14107	2.65118	10	2.78384
Ywhaz	54	2.19543	2.73523	77	6.05358	5.75301	40	2.35953
Wbp2	19	2.19352	3.36063	45	3.98042	3.78371	14	1.8933
Tchp	5	2.16876	2.25701	5	5.84629	5.02702	18	2.99341
Cep290	1	2.16714	3.48172	14	6.1898	5.64546	12	2.67958
Glrx3	11	2.16266	3.02257	30	4.59847	4.48967	18	1.88412
Map7d1	12	2.15062	2.23315	24	3.65576	3.53123	12	2.57722
Vps37c	3	2.13303	2.41948	7	4.49306	4.64406	4	4.09788
Zc2hc1a	31	2.12441	2.96225	58	4.37406	4.02722	35	2.25497
Pola2	25	2.12016	2.86159	47	3.31722	2.65076	38	2.31452
Ythdf3	10	2.11917	2.32596	40	3.44065	3.38294	17	2.42687
Mapre3	11	2.11687	2.71976	27	3.2936	3.2659	20	1.89136
N4bp1	2	2.11501	2.73872	14	2.40696	2.55367	2	3.62516
Tpt1	11	2.10797	2.23362	22	5.65066	5.44252	11	2.06793
Chd6	7	2.09407	2.40364	10	6.1665	5.94413	6	3.15142
Ywhae	51	2.07065	2.6957	90	5.59627	5.08327	32	2.8255
Ripk1	10	2.04145	2.23731	27	4.50977	4.4562	8	1.56609
Pef1	15	2.02207	2.66247	17	4.6242	4.61983	9	2.48933
Ciapin1	3	2.0204	2.35514	15	5.22288	5.95792	10	2.51199
Dsc2	21	3.91266	1.96373	28	5.84414	3.72971	22	3.11027
Eif4b	28	3.81216	1.855	41	9.50279	9.9147	28	6.29456
Lrrc8e	4	3.39736	1.99598	5	2.43686	2.39393	3	1.86576
Chchd2	3	2.68768	1.6151	7	10.005	9.15109	2	3.66493
Rad23a	3	2.62034	1.88631	7	3.95917	4.15401	3	1.55427
Rad23b	3	2.51015	1.57229	5	10.6982	11.6389	2	1.96898
Plscr1	6	2.47711	1.79831	4	2.53804	2.08109	2	1.83206
Anxa3	19	2.26257	1.5121	47	3.99623	3.87864	19	2.90186
Snx9	16	2.25609	1.89724	37	3.20819	3.09209	20	2.36019
Lrrc8b	7	2.14873	1.63673	5	2.8019	2.46537	10	2.03049
Rab28	6	2.11939	1.90291	18	2.25312	2.23622	4	1.75289
Chmp4b	7	2.05721	4.073	6	9.06424	9.96997	7	1.94975
Vps37b	12	2.01219	1.98685	7	3.28335	3.7451	12	2.08008
Znf330	4	1.98916	2.02371	5	4.96542	5.17564	3	2.11168
Sra1	6	1.95897	2.45644	9	3.2539	3.48323	10	3.00581
Eif2a	25	1.91864	2.25644	57	3.92322	3.9557	22	1.57461
Pdlim5	50	1.8925	4.02215	105	3.89554	4.04789	49	1.62614
Spg20	22	1.88015	2.60292	54	3.86641	4.14433	28	1.87355
Pawr	6	1.86393	2.55916	8	8.58846	8.78504	10	2.44193
Cpne3	4	1.86023	2.03705	21	3.95223	3.78052	13	1.83798
Nme7	16	1.84564	2.65816	47	5.38707	5.0289	23	2.46519
Mtcl1	9	1.82729	2.24437	28	3.70588	4.00805	12	2.04828
Rnf34	2	1.8089	2.21579	2	3.28705	3.14025	1	3.3433
Fkbp1a	6	1.80142	2.36496	10	2.68029	2.96074	7	3.3507
Dhx36	27	1.79126	2.56797	70	2.64227	2.56422	49	1.6699
Bbs2	3	1.78727	2.23139	14	4.69734	4.76957	15	8.15113
Qdpr	5	1.77706	2.06275	12	2.52023	2.51998	1	1.9585
Eif2d	12	1.77324	2.32933	35	4.44406	4.90556	14	2.21035
Cep97	1	1.74473	2.27304	16	3.00987	3.27112	3	1.97605
Tpd52	2	1.73125	2.11939	2	9.32891	9.1968	1	5.0144
Bag3	3	1.72129	2.22183	8	3.90138	4.53193	9	1.73128
Lpp	65	1.69238	2.1564	108	3.61066	3.87417	96	2.27778
Cep131	17	1.68451	2.49443	90	6.80687	6.9308	58	2.90615
Napg	6	1.67178	2.37872	33	5.25348	5.0581	10	2.24884
Tsg101	18	1.63536	2.02107	37	2.51667	2.33331	29	1.94919
Tom1	2	1.58399	2.74403	6	2.43553	2.58002	2	1.58348
Sh3glb1	10	1.5476	3.66369	23	4.32007	4.31664	14	1.57738
Palld	15	1.50464	2.29884	35	3.41229	3.44622	19	1.55193

### Sheet: Tier2
	Dataset #1 (see Table S1)			Dataset #2			Dataset #3
Gene symbol	Quantified peptides	TMT ratio vs. Control	TMT ratio vs. Cep164-	Quantified peptides	TMT ratio (–SAG) vs. control	TMT ratio (+SAG) vs. control	Quantified peptides	TMT ratio vs. Control
Rnf25	11	2.36893	2.83783	10	3.07872	3.28504	9	1.2768
Eps8l2	49	2.10878	3.85623	58	2.96877	3.59834	29	1.40298
Snx12	2	2.01779	2.44949	6	2.30016	2.35763	5	1.33028
Pdlim1	3	2.47331	2.13608	0	0	0	1	3.23101
Arhgap18	11	2.23703	1.98463	18	1.99315	2.03175	8	0.874454
Ska1	5	1.95682	2.2142	3	3.41737	3.61327	7	1.39661
Rhoc	32	1.91851	3.00291	36	2.9785	2.6223	21	1.42178
Rhoa	8	1.91133	2.76294	5	2.91783	3.13717	1	1.13933
Sarg	9	1.90184	2.2597	31	3.26473	3.7227	11	1.33669
Tom1l2	4	1.78429	3.32979	16	3.44981	3.66743	8	1.26129
Ift27	6	1.73063	3.88524	6	1.25322	1.14544	3	0.897593
Tollip	3	1.71271	2.18888	5	3.19619	3.41545	0	0
Gdi2	48	1.65646	2.3507	86	2.41134	2.3042	53	1.47287
Ift20	0	0	0	17	25.6337	20.8258	7	12.3851
Ptch1	0	0	0	2	17.0432	8.46447	2	3.08625
Cd82	0	0	0	5	10.9324	8.75993	3	4.11179
Clip2	0	0	0	2	9.85858	8.35555	1	2.02853
Ctsz	0	0	0	15	7.8562	7.68753	6	8.10232
Ccp110	0	0	0	16	7.63267	8.91019	2	2.13907
Nphp4	0	0	0	22	7.57954	6.91557	9	4.4132
Dlgap4	0	0	0	18	7.03684	7.41043	6	2.42885
Mks1	0	0	0	7	6.51718	5.96274	4	5.857
Tsc22d1	0	0	0	6	5.99599	6.16639	5	2.00334
Tex9	0	0	0	6	5.922	5.05516	5	7.11615
Pde6d	0	0	0	4	5.67141	5.5539	2	2.38374
Tmem231	0	0	0	1	5.56332	5.91466	1	2.59302
Gphn	0	0	0	46	5.43938	5.45396	10	2.12119
B9d1	0	0	0	8	5.35548	4.9831	2	5.13475
Cep135	0	0	0	14	5.23881	4.61041	1	2.94381
Hspb11	0	0	0	10	5.1362	4.42739	6	11.9186
Dcdc2a	0	0	0	29	5.05146	6.60041	29	2.43509
Bcat1	0	0	0	2	4.89629	4.43013	2	2.31707
Gca	0	0	0	3	4.8806	5.14634	1	2.40624
Tax1bp3	0	0	0	12	4.86648	4.86377	3	3.51264
Ywhag	0	0	0	24	4.30928	4.12839	20	2.1681
Acta2	0	0	0	62	4.28901	3.82333	21	2.42153
Fus	0	0	0	22	4.28271	4.06117	14	2.21403
B9d2	0	0	0	2	4.22712	4.65452	1	2.92049
Pacsin2	0	0	0	15	4.22292	3.98619	2	2.08869
Nckap5l	0	0	0	4	4.16076	4.31531	1	3.30715
Cd2ap	0	0	0	30	4.11807	3.63574	23	2.1468
Ptgs2	0	0	0	84	4.07351	3.76806	102	4.64821
Rala	0	0	0	7	4.02875	3.30458	5	2.45081
Zc3h15	0	0	0	20	4.02347	4.02708	8	2.13018
Tia1	0	0	0	10	3.84248	3.39073	5	2.00533
Unc119b	0	0	0	39	3.7986	3.65062	24	2.27425
Anxa1	0	0	0	108	3.7807	3.76699	83	3.16464
Acly	0	0	0	146	3.60771	2.36502	78	2.09581
Arfgap1	0	0	0	25	3.57411	3.75253	3	2.02221
Klc1	0	0	0	22	3.55899	3.21606	8	2.0543
Eif5	0	0	0	17	3.52904	3.40887	13	2.07826
Bag5	0	0	0	14	3.49106	3.90244	2	2.32834
Cap1	0	0	0	51	3.46189	3.54487	30	2.03849
Ccdc112	0	0	0	8	3.42164	3.22101	3	2.40443
Tulp3	0	0	0	17	3.38448	3.01307	7	2.00415
Sh3d21	0	0	0	5	3.38192	3.48734	3	3.38051
Rpap2	0	0	0	3	3.32835	3.61013	3	2.35217
Ptpn11	0	0	0	79	3.30063	3.35083	36	2.53066
Ccnb1	0	0	0	25	3.29634	2.94144	7	2.1083
Map9	0	0	0	3	3.20686	2.68307	4	4.93857
Nin	0	0	0	4	3.17329	3.19158	1	4.89308
Itga3	0	0	0	24	3.15803	2.29417	24	2.40833
Arl2bp	0	0	0	3	3.15077	3.00908	3	5.86753
Eml4	0	0	0	16	3.11887	3.06089	9	2.69043
Psma6	0	0	0	22	3.0918	2.88396	13	2.4228
Cav1	0	0	0	12	3.0581	2.42746	7	2.17298
Arih1	0	0	0	13	3.02319	2.77792	6	2.00939
Kiaa1598	0	0	0	18	2.98875	3.17745	3	2.21359
Itga5	0	0	0	4	2.9844	2.72945	1	2.85428
Tjap1	0	0	0	10	2.97036	3.08947	3	2.07605
Pkd2	0	0	0	20	2.90621	2.75495	16	2.4592
Ofd1	0	0	0	7	2.86443	3.08824	1	3.26916
Ltbp1	0	0	0	2	2.8348	2.39494	3	4.17111
Bod1l	0	0	0	42	2.63602	2.74532	10	2.09108
Spast	0	0	0	14	2.60004	2.74405	3	2.03879
Dfna5	0	0	0	6	2.56607	2.55446	1	2.37192
Vcp	0	0	0	74	2.47211	1.8142	80	2.01608
Cd151	0	0	0	2	2.46875	1.99217	1	3.33206
Dctn2	0	0	0	18	2.42877	2.40527	6	2.62997
Sema3c	0	0	0	3	2.42778	2.4037	17	2.9871
Ybx1	0	0	0	9	2.32089	1.59633	10	2.84116
Smo	0	0	0	12	2.29198	4.43618	1	11.4891
Sprr1a	0	0	0	12	2.27859	2.32378	12	4.19882
Ccsap	0	0	0	2	2.24148	2.44665	3	3.23005
Lrrk1	0	0	0	14	2.23353	2.23303	1	2.95096
Trim46	0	0	0	2	2.19417	1.93607	4	2.48369
Gli3	0	0	0	11	2.11728	2.37025	23	3.20036
Arrb2	0	0	0	18	2.11519	2.07327	8	2.6788
Mttp	0	0	0	3	2.09886	2.42353	6	3.21826
Magi1	0	0	0	7	1.96796	2.01667	1	2.05529
Pald1	0	0	0	129	1.67947	3.5789	72	2.08108
